# Investigating the human host - ssRNA virus interaction landscape using the SMEAGOL toolbox

**DOI:** 10.1101/2021.12.02.470930

**Authors:** Avantika Lal, Mariana Galvao Ferrarini, Andreas J. Gruber

## Abstract

Viruses are intracellular parasites that need their host cell to reproduce. Consequently, they have evolved numerous mechanisms to exploit the molecular machinery of their host cells, including the broad spectrum of host RNA-binding proteins (RBPs). However, the RBP interactome of viral genomes and the consequences of these interactions for infection are still to be mapped for most RNA viruses. To facilitate these efforts we have developed SMEAGOL, a fast and user-friendly toolbox to analyze the enrichment or depletion of RBP binding motifs across RNA sequences (https://github.com/gruber-sciencelab/SMEAGOL). To shed light on the interaction landscape of RNA viruses with human host cell RBPs at a large scale, we applied SMEAGOL to 197 single-stranded RNA (ssRNA) viral genome sequences. We find that the majority of ssRNA virus genomes are significantly enriched or depleted in binding motifs for human RBPs, suggesting selection pressure on these interactions. Our analysis provides an overview of potential virus - RBP interactions, covering the majority of ssRNA viral genomes fully sequenced to date, and represents a rich resource for studying host interactions vital to the virulence of ssRNA viruses. Our resource and the SMEAGOL toolbox will support future studies of virus / host interactions, ultimately feeding into better treatments.
