## Supplementary Data 5: List of experimentally validated RBP effectors for SARS-CoV-2. for "Investigating the human host - ssRNA virus interaction landscape using the SMEAGOL toolbox"

Gene	lee_et_al_antiviral	lee_et_al_proviral	wei_et_al_antiviral	wei_et_al_proviral	in_RBP_db
AADAT	False	False	True	False	False
AAGAB	False	False	True	False	False
AARS2	False	False	True	False	False
AASDHPPT	False	False	True	False	False
ABCC11	False	False	False	True	False
ACE2	False	False	False	True	False
ACER3	False	False	False	True	False
ACIN1	False	False	True	False	False
ACP3	False	False	True	False	False
ACTA1	False	False	False	True	False
ACTR6	False	False	True	False	False
ACVR1B	False	False	False	True	False
ADAM30	False	False	False	True	False
ADAT2	False	False	True	False	False
ADNP	False	False	True	False	False
ADSL	False	False	True	False	False
AKAP17A	False	False	False	True	False
AKNAD1	False	False	True	False	False
AMBRA1	False	False	False	True	False
AMOT	False	False	False	True	False
AMZ2	False	False	True	False	False
ANAPC10	False	False	True	False	False
ANKRD17	False	False	True	False	False
ANKRD49	False	False	True	False	False
ANKS3	False	False	False	True	False
ANLN	False	False	True	False	False
AP1M2	False	False	False	True	False
AP2M1	False	False	True	False	False
APEH	False	False	False	True	False
APTX	False	False	True	False	False
AQR	False	False	True	False	False
ARCN1	False	False	True	False	False
ARG1	False	False	True	False	False
ARID1A	False	False	False	True	False
ARL2	False	False	True	False	False
ARMH3	False	False	False	True	False
ARRDC2	False	False	False	True	False
ASB7	False	False	True	False	False
ASCL3	False	False	True	False	False
ASF1A	False	False	True	False	False
ASNS	False	False	True	False	False
ASXL1	False	False	False	True	False
ATMIN	False	False	True	False	False
ATP1A1	False	False	True	False	False
ATRX	False	False	True	False	False
ATXN10	False	False	True	False	False
AURKAIP1	False	False	True	False	False
B4GALT4	False	False	True	False	False
BARD1	False	False	True	False	False
BAZ1B	False	False	True	False	False
BCOR	False	False	False	True	False
BHLHE40	False	False	True	False	False
BLZF1	False	False	False	True	False
BOD1L1	False	False	True	False	False
BPTF	False	False	True	False	False
BRAF	False	False	True	False	False
BRD1	False	False	False	True	False
BRD9	False	False	False	True	False
BRPF1	False	False	True	False	False
BTBD8	False	False	False	True	False
BUD31	False	False	True	False	False
C12H9orf78	False	False	True	False	False
C16H17orf58	False	False	True	False	False
C18H18orf25	False	False	True	False	False
C28H7orf26	False	False	True	False	False
CAB39	False	False	False	True	False
CABIN1	False	False	True	False	False
CAD	False	False	True	False	False
CADM3	False	False	False	True	False
CALR	False	False	False	True	False
CAPZB	False	False	True	False	False
CBLL1	False	False	True	False	False
CBLN2	False	False	False	True	False
CCAR1	False	False	True	False	False
CCDC137	False	False	True	False	False
CCDC28B	False	False	True	False	False
CCDC9	False	False	True	False	False
CCDC93	False	False	True	False	False
CCND1	False	False	True	False	False
CCND3	False	False	True	False	False
CCNE1	False	False	True	False	False
CCNG2	False	False	False	True	False
CCNH	False	False	True	False	False
CCNL1	False	False	True	False	False
CD2AP	False	False	False	True	False
CD93	False	False	False	True	False
CDC25A	False	False	True	False	False
CDC37L1	False	False	False	True	False
CDC73	False	False	True	False	False
CDIPT	False	False	True	False	False
CDK2	False	False	True	False	False
CDS2	False	False	True	False	False
CELA1	False	False	False	True	False
CELF1	True	False	False	False	True
CENPO	False	False	True	False	False
CENPP	False	False	True	False	False
CENPQ	False	False	True	False	False
CEP120	False	False	True	False	False
CFAP20	False	False	True	False	False
CFAP298	False	False	True	False	False
CFHR5	False	False	True	False	False
CHD2	False	False	True	False	False
CHD4	False	False	True	False	False
CHD7	False	False	True	False	False
CHMP5	False	False	True	False	False
CHST14	False	False	False	True	False
CHST4	False	False	False	True	False
CHST8	False	False	False	True	False
CHTF8	False	False	True	False	False
CIAO2B	False	False	True	False	False
CIR1	False	False	True	False	False
CKS1B	False	False	True	False	False
CLEC4G	False	False	True	False	False
CLTC	False	False	True	False	False
CMPK1	False	False	True	False	False
CMTR1	False	False	True	False	False
CNBP	True	False	True	False	False
CNOT1	False	False	True	False	False
CNOT4	False	False	False	True	True
CNOT6L	False	False	True	False	False
CNTN4	False	False	True	False	False
COASY	False	False	True	False	False
COL19A1	False	False	True	False	False
COLEC10	False	False	False	True	False
COX7A2L	False	False	False	True	False
CPSF1	False	False	True	False	False
CPSF3	False	False	True	False	False
CPSF4	False	False	True	False	False
CREBBP	False	False	False	True	False
CRIP2	False	False	False	True	False
CRISP2	False	False	True	False	False
CSDE1	False	True	False	False	False
CSK	False	False	True	False	False
CSNK2B	False	False	False	True	False
CTC1	False	False	True	False	False
CTCF	False	False	True	False	False
CTDNEP1	False	False	True	False	False
CTDSPL2	False	False	True	False	False
CTSL	False	False	False	True	False
CTU1	False	False	True	False	False
CTU2	False	False	True	False	False
CWF19L1	False	False	True	False	False
CXXC1	False	False	True	False	False
DARS2	False	False	True	False	False
DAZAP1	False	False	True	False	True
DAZAP2	False	False	True	False	False
DCAF4L2	False	False	False	True	False
DCK	False	False	False	True	False
DCLRE1B	False	False	True	False	False
DCPS	False	False	True	False	False
DCTN1	False	False	True	False	False
DCTN4	False	False	True	False	False
DCUN1D1	False	False	False	True	False
DDX17	False	False	True	False	False
DDX20	False	False	True	False	False
DDX28	False	False	True	False	False
DDX42	False	False	True	False	False
DDX5	False	False	True	False	False
DDX51	False	False	True	False	False
DDX6	False	False	True	False	False
DEK	False	False	True	False	False
DENR	False	False	True	False	False
DHX29	False	False	False	True	False
DHX30	False	False	True	False	False
DHX33	False	False	True	False	False
DIDO1	False	False	True	False	False
DIS3L2	False	False	True	False	False
DMAC2	False	False	True	False	False
DMD	False	False	False	True	False
DNAJB7	False	False	False	True	False
DNAJC11	False	False	True	False	False
DNASE1L2	False	False	True	False	False
DNMT1	False	False	True	False	False
DOLK	False	False	True	False	False
DPAGT1	False	False	True	False	False
DPF2	False	False	False	True	False
DPM1	False	False	True	False	False
DRG1	False	False	False	True	False
DSCC1	False	False	True	False	False
DSE	False	False	True	False	False
DTYMK	False	False	True	False	False
DUSP1	False	False	True	False	False
DYNLL1	False	False	True	False	False
DYRK1A	False	False	False	True	False
E2F3	False	False	True	False	False
EAF1	False	False	True	False	False
EAPP	False	False	True	False	False
EARS2	False	False	True	False	False
EEF1A2	False	False	False	True	False
EFCAB8	False	False	True	False	False
EIF2AK4	False	False	True	False	False
EIF2B1	False	False	True	False	False
EIF3D	False	True	False	True	False
EIF4G1	False	False	True	False	False
EIF4G2	False	False	False	True	True
EIF4H	True	False	False	False	False
ELAVL1	False	False	True	False	True
ELL	False	False	True	False	False
ELMO2	False	False	True	False	False
ELOA	False	False	False	True	False
ELOB	False	False	True	False	False
ELP1	False	False	True	False	False
ELP2	False	False	True	False	False
ELP5	False	False	True	False	False
ELP6	False	False	True	False	False
EMC1	False	False	True	False	False
EMC3	False	False	True	False	False
EMSY	False	False	True	False	False
ENSA	False	False	True	False	False
EP300	False	False	False	True	False
EPC2	False	False	True	False	False
EPN2	False	False	True	False	False
ERCC2	False	False	True	False	False
ERCC3	False	False	True	False	False
ERGIC1	False	False	True	False	False
EWSR1	False	False	True	False	True
EXO5	False	False	False	True	False
FABP6	False	False	False	True	False
FAM120A/C	True	False	False	False	False
FAM166B	False	False	False	True	False
FAM193A	False	False	False	True	False
FAM222B	False	False	True	False	False
FANCL	False	False	False	True	False
FARS2	False	False	True	False	False
FASTKD1	False	False	False	True	False
FBXL13	False	False	False	True	False
FBXO22	False	False	True	False	False
FBXO42	False	False	True	False	False
FBXW11	False	False	True	False	False
FBXW7	False	False	True	False	False
FDPS	False	False	True	False	False
FDXR	False	False	True	False	False
FH	False	False	True	False	False
FLII	False	False	True	False	False
FMR1	False	True	False	False	True
FNTB	False	False	True	False	False
FOSL1	False	False	True	False	False
FOXI2	False	False	False	True	False
FOXP1	False	False	False	True	False
FOXP3	False	False	True	False	False
FRZB	False	False	False	True	False
FUBP3	True	False	False	False	True
FXN	False	False	True	False	False
G6PD	False	False	True	False	False
GAB1	False	False	True	False	False
GABPA	False	False	True	False	False
GABRR1	False	False	True	False	False
GABRR3	False	False	False	True	False
GATAD1	False	False	True	False	False
GATB	False	False	True	False	False
GCN1	False	False	True	False	False
GEMIN2	False	False	True	False	False
GEMIN4	False	False	True	False	False
GEMIN8	False	False	True	False	False
GGPS1	False	False	True	False	False
GLMN	False	False	True	False	False
GMPPB	False	False	True	False	False
GMPS	False	False	True	False	False
GNA13	False	False	True	False	False
GNPTAB	False	False	False	True	False
GPATCH8	False	False	False	True	False
GPKOW	False	False	True	False	False
GPN2	False	False	True	False	False
GPR63	False	False	False	True	False
GPRC5D	False	False	False	True	False
GPSM1	False	False	False	True	False
GRP	False	False	False	True	False
GRWD1	False	False	True	False	False
GTF2E2	False	False	True	False	False
GTF2H2	False	False	True	False	False
GTF2H3	False	False	True	False	False
GTF2H4	False	False	True	False	False
GTF3C4	False	False	True	False	False
GTSF1	False	False	False	True	False
GUK1	False	False	True	False	False
GYS1	False	False	False	True	False
H1-2	False	False	True	False	False
H1-4	False	False	True	False	False
H3F3B	False	False	True	False	False
HARS2	False	False	True	False	False
HAT1	False	False	False	True	False
HDC	False	False	False	True	False
HDLBP	True	False	False	False	False
HIRA	False	False	True	False	False
HMGA1	False	False	True	False	False
HNF1A	False	False	False	True	False
HNRNPA2B1	False	False	True	False	True
HNRNPM	False	True	True	False	False
HNRNPU	False	False	True	False	False
HOATZ	False	False	False	True	False
HSCB	False	False	True	False	False
HSD17B10	False	False	True	False	False
HSPA4	False	False	True	False	False
HUWE1	False	False	True	False	False
HYLS1	False	False	True	False	False
HYOU1	False	False	True	False	False
ICE1	False	False	False	True	False
ICE2	False	False	True	False	False
IDH3B	False	False	True	False	False
IFNG	False	False	True	False	False
IFT52	False	False	True	False	False
IL17RB	False	False	True	False	False
IL1A	False	False	True	False	False
IL3RA	False	False	True	False	False
ILDR1	False	False	False	True	False
IMP3	False	False	True	False	False
IMPACT	False	False	False	True	False
INTS10	False	False	True	False	False
INTS14	False	False	True	False	False
IPO13	False	False	True	False	False
IPO5	False	False	True	False	False
ISG15	False	False	False	True	False
ISG20L2	False	False	True	False	False
ITPA	False	False	True	False	False
JAGN1	False	False	False	True	False
JMJD6	False	False	False	True	False
JUN	False	False	True	False	False
KAT14	False	False	True	False	False
KCNT2	False	False	True	False	False
KDM1A	False	False	True	False	False
KDM3B	False	False	True	False	False
KDM6A	False	False	False	True	False
KDM8	False	False	True	False	False
KEAP1	False	False	False	True	False
KLC2	False	False	True	False	False
KLF1	False	False	False	True	False
KLHDC3	False	False	True	False	False
KLHL14	False	False	False	True	False
KMT2D	False	False	False	True	False
KRT12	False	False	True	False	False
KRT20	False	False	True	False	False
LARP1	True	False	False	False	False
LBHD1	False	False	True	False	False
LDB1	False	False	False	True	False
LEKR1	False	False	False	True	False
LEO1	False	False	True	False	False
LGALS2	False	False	True	False	False
LIN54	False	False	True	False	False
LMNTD2	False	False	True	False	False
LOC103214541	False	False	False	True	False
LOC103215225	False	False	False	True	False
LOC103216195	False	False	True	False	False
LOC103216294	False	False	False	True	False
LOC103216627	False	False	True	False	False
LOC103216849	False	False	True	False	False
LOC103217867	False	False	False	True	False
LOC103218113	False	False	True	False	False
LOC103218574	False	False	True	False	False
LOC103218600	False	False	True	False	False
LOC103218947	False	False	False	True	False
LOC103219207	False	False	False	True	False
LOC103219298	False	False	True	False	False
LOC103219917	False	False	False	True	False
LOC103219987	False	False	True	False	False
LOC103220883	False	False	True	False	False
LOC103221232	False	False	True	False	False
LOC103221308	False	False	True	False	False
LOC103221457	False	False	False	True	False
LOC103221940	False	False	True	False	False
LOC103222003	False	False	True	False	False
LOC103222011	False	False	True	False	False
LOC103222255	False	False	False	True	False
LOC103222895	False	False	True	False	False
LOC103224264	False	False	True	False	False
LOC103224304	False	False	True	False	False
LOC103224576	False	False	False	True	False
LOC103225095	False	False	True	False	False
LOC103225347	False	False	False	True	False
LOC103225536	False	False	True	False	False
LOC103225611	False	False	True	False	False
LOC103225840	False	False	True	False	False
LOC103225944	False	False	True	False	False
LOC103226005	False	False	True	False	False
LOC103226512	False	False	False	True	False
LOC103226627	False	False	False	True	False
LOC103226836	False	False	True	False	False
LOC103227017	False	False	True	False	False
LOC103227121	False	False	False	True	False
LOC103227138	False	False	False	True	False
LOC103227153	False	False	False	True	False
LOC103227169	False	False	True	False	False
LOC103227297	False	False	True	False	False
LOC103228036	False	False	True	False	False
LOC103228509	False	False	True	False	False
LOC103229197	False	False	False	True	False
LOC103229653	False	False	True	False	False
LOC103230363	False	False	True	False	False
LOC103230378	False	False	False	True	False
LOC103230465	False	False	True	False	False
LOC103231354	False	False	True	False	False
LOC103231764	False	False	False	True	False
LOC103231789	False	False	True	False	False
LOC103231836	False	False	True	False	False
LOC103232103	False	False	True	False	False
LOC103232421	False	False	True	False	False
LOC103232909	False	False	False	True	False
LOC103233166	False	False	True	False	False
LOC103233504	False	False	True	False	False
LOC103233526	False	False	False	True	False
LOC103233752	False	False	True	False	False
LOC103234137	False	False	False	True	False
LOC103234470	False	False	True	False	False
LOC103235459	False	False	False	True	False
LOC103235629	False	False	True	False	False
LOC103235650	False	False	True	False	False
LOC103235920	False	False	True	False	False
LOC103236158	False	False	True	False	False
LOC103236199	False	False	False	True	False
LOC103236228	False	False	True	False	False
LOC103236399	False	False	True	False	False
LOC103236812	False	False	False	True	False
LOC103237153	False	False	False	True	False
LOC103237165	False	False	True	False	False
LOC103237329	False	False	True	False	False
LOC103237366	False	False	True	False	False
LOC103237560	False	False	False	True	False
LOC103237583	False	False	True	False	False
LOC103237812	False	False	False	True	False
LOC103238388	False	False	True	False	False
LOC103238459	False	False	False	True	False
LOC103238540	False	False	True	False	False
LOC103239142	False	False	False	True	False
LOC103239946	False	False	True	False	False
LOC103240078	False	False	True	False	False
LOC103240999	False	False	True	False	False
LOC103241045	False	False	False	True	False
LOC103241360	False	False	True	False	False
LOC103241367	False	False	False	True	False
LOC103241722	False	False	True	False	False
LOC103242266	False	False	True	False	False
LOC103242435	False	False	True	False	False
LOC103242673	False	False	False	True	False
LOC103242734	False	False	True	False	False
LOC103242764	False	False	True	False	False
LOC103242774	False	False	True	False	False
LOC103243020	False	False	True	False	False
LOC103243256	False	False	False	True	False
LOC103243263	False	False	True	False	False
LOC103243477	False	False	True	False	False
LOC103243574	False	False	True	False	False
LOC103243813	False	False	True	False	False
LOC103243814	False	False	False	True	False
LOC103243836	False	False	True	False	False
LOC103243851	False	False	True	False	False
LOC103244190	False	False	True	False	False
LOC103244676	False	False	False	True	False
LOC103245440	False	False	True	False	False
LOC103245582	False	False	True	False	False
LOC103245733	False	False	True	False	False
LOC103245787	False	False	True	False	False
LOC103246545	False	False	True	False	False
LOC103246573	False	False	True	False	False
LOC103246577	False	False	True	False	False
LOC103246947	False	False	True	False	False
LOC103247052	False	False	True	False	False
LOC103247056	False	False	False	True	False
LOC103247071	False	False	False	True	False
LOC103247281	False	False	True	False	False
LOC103247490	False	False	False	True	False
LOC103247571	False	False	True	False	False
LOC103247783	False	False	True	False	False
LOC103247864	False	False	False	True	False
LOC103247999	False	False	True	False	False
LOC103248163	False	False	True	False	False
LOC103248206	False	False	True	False	False
LOC103248922	False	False	True	False	False
LOC103249062	False	False	True	False	False
LRIF1	False	False	False	True	False
LRRC1	False	False	False	True	False
LRRTM2	False	False	False	True	False
LSM11	False	False	True	False	False
LUC7L3	False	False	True	False	False
LY6E	False	False	True	False	False
LY96	False	False	True	False	False
LZTS2	False	False	False	True	False
MAD2L2	False	False	True	False	False
MAK16	False	False	True	False	False
MANF	False	False	True	False	False
MAP2K1	False	False	True	False	False
MAST1	False	False	False	True	False
MATR3	False	False	True	False	True
MB21D2	False	False	False	True	False
MBD1	False	False	False	True	False
MBTPS2	False	False	True	False	False
MCEE	False	False	False	True	False
MCM4	False	False	True	False	False
MCM7	False	False	True	False	False
MCMBP	False	False	True	False	False
MCTS1	False	False	True	False	False
MEAF6	False	False	True	False	False
MED13	False	False	False	True	False
MED14	False	False	True	False	False
MED16	False	False	True	False	False
MED25	False	False	True	False	False
METTL14	False	False	True	False	False
METTL16	False	False	True	False	False
METTL24	False	False	True	False	False
METTL3	False	False	True	False	False
MIGA1	False	False	False	True	False
MLANA	False	False	False	True	False
MLLT1	False	False	False	True	False
MMS19	False	False	True	False	False
MOGS	False	False	True	False	False
MON1A	False	False	True	False	False
MOV10	False	True	False	False	False
MRE11	False	False	True	False	False
MROH6	False	False	True	False	False
MRPL11	False	False	True	False	False
MRPL13	False	False	True	False	False
MRPL15	False	False	True	False	False
MRPL16	False	False	True	False	False
MRPL17	False	False	True	False	False
MRPL18	False	False	True	False	False
MRPL22	False	False	True	False	False
MRPL24	False	False	True	False	False
MRPL3	False	False	True	False	False
MRPL30	False	False	True	False	False
MRPL36	False	False	True	False	False
MRPL37	False	False	True	False	False
MRPL43	False	False	True	False	False
MRPL46	False	False	True	False	False
MRPL47	False	False	True	False	False
MRPL57	False	False	True	False	False
MRPS10	False	False	True	False	False
MRPS12	False	False	True	False	False
MRPS16	False	False	True	False	False
MRPS21	False	False	True	False	False
MRPS25	False	False	True	False	False
MRPS27	False	False	True	False	False
MRPS30	False	False	True	False	False
MRPS34	False	False	True	False	False
MRPS6	False	False	True	False	False
MVD	False	False	True	False	False
MVK	False	False	True	False	False
MYO1B	False	False	True	False	False
N4BP1	False	False	False	True	False
N6AMT1	False	False	True	False	False
NAA25	False	False	True	False	False
NAA35	False	False	True	False	False
NAA40	False	False	False	True	False
NACA	False	False	True	False	False
NARS2	False	False	True	False	False
NCAPG2	False	False	True	False	False
NCAPH2	False	False	True	False	False
NCKAP1L	False	False	True	False	False
NDE1	False	False	True	False	False
NDOR1	False	False	True	False	False
NDUFB6	False	False	True	False	False
NECAB1	False	False	False	True	False
NEDD1	False	False	True	False	False
NEK7	False	False	False	True	False
NELFE	False	False	True	False	False
NFRKB	False	False	True	False	False
NGLY1	False	False	True	False	False
NGRN	False	False	True	False	False
NIBAN2	False	False	True	False	False
NIPA2	False	False	False	True	False
NKRF	False	False	True	False	False
NLRP10	False	False	True	False	False
NME6	False	False	True	False	False
NMS	False	False	True	False	False
NMT1	False	False	True	False	False
NOA1	False	False	True	False	False
NOL10	False	False	True	False	False
NOL6	False	False	True	False	False
NOL8	False	False	True	False	False
NONO	False	False	True	False	True
NOP2	False	False	True	False	False
NOTO	False	False	False	True	False
NO_SITE_80	False	False	False	True	False
NPB	False	False	True	False	False
NPM1	False	False	True	False	False
NRDE2	False	False	True	False	False
NSD1	False	False	True	False	False
NSMCE2	False	False	True	False	False
NSMCE4A	False	False	True	False	False
NUDC	False	False	True	False	False
NUDCD1	False	False	True	False	False
NUDCD3	False	False	True	False	False
NUDT21	False	False	True	False	False
NUFIP2	False	True	False	False	False
NUP133	False	False	True	False	False
NXT1	False	False	True	False	False
OGT	False	False	True	False	False
OIP5	False	False	True	False	False
ORC4	False	False	True	False	False
ORC5	False	False	True	False	False
OSBPL8	False	False	False	True	False
OSGEP	False	False	True	False	False
OTOL1	False	False	False	True	False
OTUB1	False	False	True	False	False
OTUD5	False	False	True	False	False
OTUD6B	False	False	False	True	False
P3H3	False	False	True	False	False
PARD6B	False	False	True	False	False
PARN	False	False	True	False	False
PARP12	True	False	False	False	False
PAX9	False	False	False	True	False
PCBD1	False	False	False	True	False
PCBP1	False	False	True	False	True
PCBP2	False	False	True	False	True
PCID2	False	False	True	False	False
PCSK2	False	False	True	False	False
PDAP1	False	False	False	True	False
PDCL3	False	False	True	False	False
PDE11A	False	False	False	True	False
PDE12	False	False	True	False	False
PDK2	False	False	False	True	False
PDSS2	False	False	True	False	False
PEAR1	False	False	True	False	False
PELI1	False	False	False	True	False
PELP1	False	False	True	False	False
PFDN1	False	False	True	False	False
PFDN5	False	False	True	False	False
PFN1	False	False	True	False	False
PGAP2	False	False	True	False	False
PGGT1B	False	False	True	False	False
PGM1	False	False	False	True	False
PHF12	False	False	True	False	False
PHIP	False	False	False	True	False
PI3	False	False	False	True	False
PI4KB	False	False	False	True	False
PIAS1	False	False	True	False	False
PIAS2	False	False	True	False	False
PIGA	False	False	True	False	False
PIGO	False	False	True	False	False
PIGP	False	False	True	False	False
PINX1	False	False	True	False	False
PKHD1	False	False	True	False	False
PKMYT1	False	False	False	True	False
PLEKHG3	False	False	False	True	False
PMVK	False	False	True	False	False
PNKP	False	False	True	False	False
POLD3	False	False	True	False	False
POLR1E	False	False	True	False	False
POLR2D	False	False	True	False	False
POLR3K	False	False	True	False	False
POP4	False	False	True	False	False
POP5	False	False	True	False	False
POP7	False	False	True	False	False
PPA1	False	False	True	False	False
PPIE	False	False	True	False	True
PPIL1	False	False	True	False	False
PPM1D	False	False	True	False	False
PPP1CA	True	False	False	False	False
PPP1R8	False	False	True	False	False
PPP2R1A	False	False	True	False	False
PPP2R2A	False	False	True	False	False
PPP4R3A	False	False	True	False	False
PRCC	False	False	True	False	False
PRDX1	False	False	True	False	False
PRELID1	False	False	True	False	False
PRICKLE2	False	False	True	False	False
PRPF31	False	False	True	False	False
PRPF39	False	False	True	False	False
PRRT1	False	False	False	True	False
PSME3	False	False	True	False	False
PSME4	False	False	True	False	False
PSMG1	False	False	True	False	False
PSMG3	False	False	True	False	False
PSMG4	False	False	True	False	False
PTAFR	False	False	False	True	False
PTCD1	False	False	True	False	False
PTK2	False	False	True	False	False
PTPA	False	False	True	False	False
PTPN11	False	False	True	False	False
PUS3	False	False	True	False	False
PYGO1	False	False	False	True	False
PYROXD1	False	False	True	False	False
RAB26	False	False	False	True	False
RABGEF1	False	False	True	False	False
RAD1	False	False	True	False	False
RAD51C	False	False	True	False	False
RAD54L2	False	False	False	True	False
RAE1	False	False	True	False	False
RALY	True	False	False	False	True
RANBP1	False	False	True	False	False
RASD1	False	False	False	True	False
RAX2	False	False	True	False	False
RBBP4	False	False	True	False	False
RBM10	False	False	True	False	False
RBM17	False	False	True	False	False
RBM47	False	False	False	True	True
RCOR1	False	False	True	False	False
RESF1	False	False	True	False	False
REV3L	False	False	True	False	False
RFT1	False	False	True	False	False
RFX8	False	False	False	True	False
RIOK2	False	False	True	False	False
RMI1	False	False	True	False	False
RNASEH2B	False	False	True	False	False
RND3	False	False	False	True	False
RNF2	False	False	False	True	False
RNF20	False	False	True	False	False
RPE	False	False	True	False	False
RPL28	False	False	True	False	False
RPP40	False	False	True	False	False
RPS11	False	False	False	True	False
RPS28	False	False	True	False	False
RPS3	True	False	False	False	False
RPS9	True	False	False	False	False
RRAGA	False	False	True	False	False
RRP8	False	False	True	False	False
RTCB	False	True	True	False	False
RTEL1	False	False	True	False	False
RTF2	False	False	True	False	False
RUNX1	False	False	True	False	False
RUVBL2	False	False	True	False	False
RYBP	False	False	False	True	False
SARS2	False	False	True	False	False
SBDS	False	False	True	False	False
SBK2	False	False	False	True	False
SCML2	False	False	False	True	False
SCN3B	False	False	False	True	False
SEC22B	False	False	True	False	False
SEC31A	False	False	False	True	False
SELENOM	False	False	True	False	False
SELL	False	False	False	True	False
SEM1	False	False	True	False	False
SENP1	False	False	True	False	False
SENP8	False	False	False	True	False
SEPHS1	False	False	True	False	False
SERTAD4	False	False	False	True	False
SETDB1	False	False	True	False	False
SF3B1	False	False	True	False	False
SF3B4	False	False	True	False	False
SFTPB	False	False	True	False	False
SGO1	False	False	True	False	False
SH3D21	False	False	True	False	False
SH3TC1	False	False	False	True	False
SH3YL1	False	False	False	True	False
SHFL	True	False	False	False	False
SHOX	False	False	False	True	False
SHQ1	False	False	True	False	False
SIAH1	False	False	False	True	False
SIK1	False	False	False	True	False
SIVA1	False	False	True	False	False
SKIV2L	False	False	True	False	False
SLAMF1	False	False	False	True	False
SLC1A5	False	False	False	True	False
SLC22A16	False	False	True	False	False
SLC22A18AS	False	False	False	True	False
SLC25A26	False	False	True	False	False
SLC4A4	False	False	False	True	False
SLC5A7	False	False	True	False	False
SLIT3	False	False	True	False	False
SMAD3	False	False	False	True	False
SMAD4	False	False	False	True	False
SMARCA1	False	False	True	False	False
SMARCA4	False	False	False	True	False
SMARCA5	False	False	True	False	False
SMARCAL1	False	False	True	False	False
SMARCB1	False	False	False	True	False
SMARCC1	False	False	False	True	False
SMARCE1	False	False	False	True	False
SMG5	False	False	True	False	False
SMG6	False	False	True	False	False
SMG9	False	False	True	False	False
SMIM21	False	False	False	True	False
SMPD2	False	False	True	False	False
SND1	True	False	False	False	False
SNRNP25	False	False	True	False	False
SNRNP40	False	False	True	False	False
SNRPB	False	False	True	False	False
SNUPN	False	False	True	False	False
SNX14	False	False	False	True	False
SON	False	False	True	False	False
SP140	False	False	False	True	False
SPINDOC	False	False	True	False	False
SPOCK2	False	False	True	False	False
SPRING1	False	False	True	False	False
SPTY2D1	False	False	False	True	False
SRP14	False	False	True	False	False
SRPK1	False	False	True	False	False
SRRD	False	False	False	True	False
SRRM3	False	False	True	False	False
SRSF10	False	False	True	False	True
SRSF7	False	False	True	False	True
SSBP1	False	False	True	False	False
STARD3	False	False	True	False	False
STIL	False	False	True	False	False
STK11	False	False	False	True	False
STN1	False	False	True	False	False
STX12	False	False	True	False	False
SUB1	False	False	True	False	False
SUMO2	False	False	True	False	False
SUPT20H	False	False	False	True	False
SUPV3L1	False	False	True	False	False
SURF4	False	False	False	True	False
SUV39H2	False	False	False	True	False
SUZ12	False	False	False	True	False
SYT7	False	False	True	False	False
TAC3	False	False	False	True	False
TADA2B	False	False	False	True	False
TAF1	False	False	True	False	False
TAF10	False	False	True	False	False
TAF11	False	False	True	False	False
TAF13	False	False	True	False	False
TAF5L	False	False	False	True	False
TAF6L	False	False	False	True	False
TAF8	False	False	True	False	False
TAMM41	False	False	False	True	False
TANGO6	False	False	True	False	False
TARDBP	False	False	True	False	True
TASOR	False	False	True	False	False
TBC1D32	False	False	False	True	False
TBC1D9B	False	False	False	True	False
TBCB	False	False	True	False	False
TBCD	False	False	True	False	False
TBL3	False	False	True	False	False
TCAP	False	False	False	True	False
TCERG1	False	False	True	False	False
TEDC1	False	False	True	False	False
TFAP4	False	False	True	False	False
TFDP1	False	False	True	False	False
THOC3	False	False	True	False	False
THOC6	False	False	True	False	False
THUMPD1	False	False	True	False	False
TIAL1	True	False	False	False	True
TIMM10	False	False	True	False	False
TKT	False	False	True	False	False
TM4SF18	False	False	True	False	False
TMA16	False	False	True	False	False
TMEM208	False	False	True	False	False
TMEM50B	False	False	True	False	False
TMX3	False	False	False	True	False
TOMM20	False	False	True	False	False
TOPORS	False	False	True	False	False
TOR1AIP1	False	False	True	False	False
TP53	False	False	False	True	False
TPI1	False	False	True	False	False
TPPP3	False	False	True	False	False
TPT1	False	False	True	False	False
TRADD	False	False	False	True	False
TRAF3	False	False	False	True	False
TRAIP	False	False	True	False	False
TRAK1	False	False	True	False	False
TRIM25	True	False	False	False	False
TRIM28	False	False	False	True	False
TRIM33	False	False	True	False	False
TRIM8	False	False	True	False	False
TRIP12	False	False	True	False	False
TRIP4	False	False	False	True	False
TRMT10C	False	False	True	False	False
TRMT112	False	False	True	False	False
TRMT6	False	False	True	False	False
TRMT61A	False	False	True	False	False
TRNAU1AP	False	False	True	False	True
TSC2	False	False	True	False	False
TSEN15	False	False	True	False	False
TSFM	False	False	True	False	False
TSR3	False	False	True	False	False
TTC1	False	False	True	False	False
TTC16	False	False	True	False	False
TUBA1B	False	False	True	False	False
TUBE1	False	False	True	False	False
TUFM	False	False	True	False	False
TWNK	False	False	True	False	False
TXN	False	False	True	False	False
U2SURP	False	False	True	False	False
UBA3	False	False	True	False	False
UBA6	False	False	True	False	False
UBE2D3	False	False	True	False	False
UBE2H	False	False	True	False	False
UBE2I	False	False	True	False	False
UBE2L3	False	False	True	False	False
UBE2Q1	False	False	False	True	False
UBE4B	False	False	True	False	False
UBR1	False	False	False	True	False
UBR2	False	False	False	True	False
UBXN7	False	False	False	True	False
UGGT1	False	False	True	False	False
UPF2	False	False	True	False	False
UPK3B	False	False	True	False	False
UQCR2	False	False	True	False	False
URB1	False	False	True	False	False
URM1	False	False	True	False	False
UROD	False	False	True	False	False
USP34	False	False	True	False	False
USP38	False	False	True	False	False
USP8	False	False	True	False	False
USP9X	False	False	True	False	False
UTP23	False	False	True	False	False
VAMP5	False	False	False	True	False
VARS2	False	False	True	False	False
VCPKMT	False	False	True	False	False
VEZT	False	False	True	False	False
VPREB3	False	False	False	True	False
VPS13D	False	False	True	False	False
VPS16	False	False	False	True	False
VPS25	False	False	True	False	False
VRK1	False	False	True	False	False
VTA1	False	False	True	False	False
WDR25	False	False	True	False	False
WDR3	False	False	True	False	False
WDR36	False	False	True	False	False
WDR48	False	False	True	False	False
WDR55	False	False	True	False	False
WDR61	False	False	True	False	False
WDR82	False	False	True	False	False
WDR92	False	False	True	False	False
WDSUB1	False	False	False	True	False
WRAP53	False	False	True	False	False
WRAP73	False	False	False	True	False
XK	False	False	False	True	False
XKR8	False	False	False	True	False
XPO5	False	False	True	False	False
XRCC2	False	False	True	False	False
XRCC3	False	False	True	False	False
YARS2	False	False	True	False	False
YBX3	False	True	False	False	False
YJU2	False	False	True	False	False
YPEL5	False	False	True	False	False
YRDC	False	False	True	False	False
ZBTB10	False	False	False	True	False
ZBTB14	False	False	True	False	False
ZBTB17	False	False	True	False	False
ZBTB24	False	False	True	False	False
ZBTB8OS	False	False	True	False	False
ZC3H15	False	False	False	True	False
ZC3HAV1	True	False	False	False	False
ZDHHC16	False	False	False	True	False
ZFYVE26	False	False	False	True	False
ZGPAT	False	False	False	True	False
ZKSCAN5	False	False	True	False	False
ZMYM2	False	False	True	False	False
ZNF148	False	False	True	False	False
ZNF18	False	False	False	True	False
ZNF234	False	False	True	False	False
ZNF24	False	False	False	True	False
ZNF250	False	False	True	False	False
ZNF347	False	False	False	True	False
ZNF367	False	False	False	True	False
ZNF407	False	False	True	False	False
ZNF433	False	False	False	True	False
ZNF593	False	False	True	False	False
ZNF598	False	False	True	False	False
ZNF608	False	False	True	False	False
ZNF628	False	False	False	True	False
ZNF652	False	False	True	False	False
ZNF695	False	False	False	True	False
ZPR1	False	False	True	False	False
ZWILCH	False	False	True	False	False
