## Supplementary Data 6: Selected mutations in the SARS-CoV-2 genome. for "Investigating the human host - ssRNA virus interaction landscape using the SMEAGOL toolbox"

SNV	pos	reference	alt	annotations	location	associated gene	name	sense	start	Matrix_id	end	RBP	source	seq	score	variant_score
C12119T	12119	C	T	nonsynonymous_SNV	exonic	ORF1a ORF1ab nsp8	NC_045512.2	+	12114	M043_0.6	12121	PCBP2	Attract	CCTTCCA	0.8116187098599166	0.3121723029963118
T12118G	12118	T	G	synonymous_SNV	exonic	ORF1a ORF1ab nsp8	NC_045512.2	+	12114	M043_0.6	12121	PCBP2	Attract	CCTTCCA	0.8116187098599166	0.3440401833827316
C12116A	12116	C	A	nonsynonymous_SNV	exonic	ORF1a ORF1ab nsp8	NC_045512.2	+	12114	M043_0.6	12121	PCBP2	Attract	CCTTCCA	0.8116187098599166	0.36289126146752876
C15928T	15928	C	T	nonsynonymous_SNV	exonic	ORF1ab nsp12	NC_045512.2	+	15923	M043_0.6	15930	PCBP2	Attract	CCTTCCT	0.8031439004628185	0.30369749359921366
T15927G	15927	T	G	synonymous_SNV	exonic	ORF1ab	NC_045512.2	+	15923	M043_0.6	15930	PCBP2	Attract	CCTTCCT	0.8031439004628185	0.3355653739856335
C15925A	15925	C	A	nonsynonymous_SNV	exonic	ORF1ab nsp12	NC_045512.2	+	15923	M043_0.6	15930	PCBP2	Attract	CCTTCCT	0.8031439004628185	0.35441645207043065
A15923G	15923	A	G	nonsynonymous_SNV	exonic	ORF1ab nsp12	NC_045512.2	+	15923	M043_0.6	15930	PCBP2	Attract	CCTTCCT	0.8031439004628185	0.4167262314873985
C15925G	15925	C	G	nonsynonymous_SNV	exonic	ORF1ab nsp12	NC_045512.2	+	15923	M043_0.6	15930	PCBP2	Attract	CCTTCCT	0.8031439004628185	0.35441645207043065
C106T	106	C	T	.	upstream	ORF1a ORF1ab nsp1 nsp2	NC_045512.2	+	103	M159_0.6	110	RBFOX1	Attract	TGCATGC	1.0	0.3483776208316391
G105T	105	G	T	.	upstream	ORF1a ORF1ab nsp1 nsp2	NC_045512.2	+	103	M159_0.6	110	RBFOX1	Attract	TGCATGC	1.0	0.3483776208316391
A107G	107	A	G	.	upstream	ORF1a ORF1ab nsp1 nsp2	NC_045512.2	+	103	M159_0.6	110	RBFOX1	Attract	TGCATGC	1.0	0.3483776208316391
G105A	105	G	A	.	upstream	ORF1a ORF1ab nsp1 nsp2	NC_045512.2	+	103	M159_0.6	110	RBFOX1	Attract	TGCATGC	1.0	0.3483776208316391
T104C	104	T	C	.	upstream	ORF1a ORF1ab nsp1 nsp2	NC_045512.2	+	103	M159_0.6	110	RBFOX1	Attract	TGCATGC	1.0	0.3483776208316391
C106G	106	C	G	.	upstream	ORF1a ORF1ab nsp1 nsp2	NC_045512.2	+	103	M159_0.6	110	RBFOX1	Attract	TGCATGC	1.0	0.3483776208316391
T108C	108	T	C	.	upstream	ORF1a ORF1ab nsp1 nsp2	NC_045512.2	+	103	M159_0.6	110	RBFOX1	Attract	TGCATGC	1.0	0.3483776208316391
T104A	104	T	A	.	upstream	ORF1a ORF1ab	NC_045512.2	+	103	M159_0.6	110	RBFOX1	Attract	TGCATGC	1.0	0.3483776208316391
G970A	970	G	A	synonymous_SNV	exonic	ORF1a ORF1ab nsp2	NC_045512.2	+	968	M159_0.6	975	RBFOX1	Attract	AGCATGA	0.8739073140497499	0.22228493488138898
G970T	970	G	T	nonsynonymous_SNV	exonic	ORF1a ORF1ab nsp2	NC_045512.2	+	968	M159_0.6	975	RBFOX1	Attract	AGCATGA	0.8739073140497499	0.22228493488138898
T973C	973	T	C	synonymous_SNV	exonic	ORF1a ORF1ab nsp2	NC_045512.2	+	968	M159_0.6	975	RBFOX1	Attract	AGCATGA	0.8739073140497499	0.22228493488138898
A969T	969	A	T	nonsynonymous_SNV	exonic	ORF1a ORF1ab nsp2	NC_045512.2	+	968	M159_0.6	975	RBFOX1	Attract	AGCATGA	0.8739073140497499	0.22228493488138898
A969C	969	A	C	nonsynonymous_SNV	exonic	ORF1a ORF1ab nsp2	NC_045512.2	+	968	M159_0.6	975	RBFOX1	Attract	AGCATGA	0.8739073140497499	0.22228493488138898
G7459T	7459	G	T	synonymous_SNV	exonic	ORF1a ORF1ab nsp3	NC_045512.2	+	7457	M159_0.6	7464	RBFOX1	Attract	TGCATGT	0.8151543384114928	0.16353195924313185
T7462C	7462	T	C	synonymous_SNV	exonic	ORF1a ORF1ab nsp3	NC_045512.2	+	7457	M159_0.6	7464	RBFOX1	Attract	TGCATGT	0.8151543384114928	0.16353195924313185
G7459A	7459	G	A	synonymous_SNV	exonic	ORF1a ORF1ab nsp3	NC_045512.2	+	7457	M159_0.6	7464	RBFOX1	Attract	TGCATGT	0.8151543384114928	0.16353195924313185
G11161A	11161	G	A	synonymous_SNV	exonic	ORF1a ORF1ab nsp6	NC_045512.2	+	11159	M159_0.6	11166	RBFOX1	Attract	AGCATGC	0.9250755012692109	0.27345312210084993
T11164C	11164	T	C	synonymous_SNV	exonic	ORF1a ORF1ab nsp6	NC_045512.2	+	11159	M159_0.6	11166	RBFOX1	Attract	AGCATGC	0.9250755012692109	0.27345312210084993
A11160C	11160	A	C	nonsynonymous_SNV	exonic	ORF1a ORF1ab nsp6	NC_045512.2	+	11159	M159_0.6	11166	RBFOX1	Attract	AGCATGC	0.9250755012692109	0.27345312210084993
G18292T	18292	G	T	nonsynonymous_SNV	exonic	ORF1ab nsp14	NC_045512.2	+	18290	M159_0.6	18297	RBFOX1	Attract	TGCATGG	0.8151543384114928	0.16353195924313185
A18294G	18294	A	G	synonymous_SNV	exonic	ORF1ab nsp14	NC_045512.2	+	18290	M159_0.6	18297	RBFOX1	Attract	TGCATGG	0.8151543384114928	0.16353195924313185
T18291C	18291	T	C	synonymous_SNV	exonic	ORF1ab nsp14	NC_045512.2	+	18290	M159_0.6	18297	RBFOX1	Attract	TGCATGG	0.8151543384114928	0.16353195924313185
G18292A	18292	G	A	nonsynonymous_SNV	exonic	ORF1ab nsp14	NC_045512.2	+	18290	M159_0.6	18297	RBFOX1	Attract	TGCATGG	0.8151543384114928	0.16353195924313185
T21333C	21333	T	C	synonymous_SNV	exonic	ORF1ab nsp16	NC_045512.2	+	21328	M159_0.6	21335	RBFOX1	Attract	TGCATGC	1.0	0.3483776208316391
G24751T	24751	G	T	nonsynonymous_SNV	exonic	S	NC_045512.2	+	24749	M159_0.6	24756	RBFOX1	Attract	TGCATGT	0.8151543384114928	0.16353195924313185
T24754C	24754	T	C	synonymous_SNV	exonic	S	NC_045512.2	+	24749	M159_0.6	24756	RBFOX1	Attract	TGCATGT	0.8151543384114928	0.16353195924313185
G24751A	24751	G	A	synonymous_SNV	exonic	S	NC_045512.2	+	24749	M159_0.6	24756	RBFOX1	Attract	TGCATGT	0.8151543384114928	0.16353195924313185
G805A	805	G	A	synonymous_SNV	exonic	ORF1a ORF1ab nsp1	NC_045512.2	+	801	encode_HNRNPA2B1_1	806	HNRNPA2B1	ENCODE	AGGGG	0.9214911433551433	-0.06330831274072778
G805T	805	G	T	synonymous_SNV	exonic	ORF1a ORF1ab nsp1	NC_045512.2	+	801	encode_HNRNPA2B1_1	806	HNRNPA2B1	ENCODE	AGGGG	0.9214911433551433	-0.06330831274072778
A802C	802	A	C	synonymous_SNV	exonic	ORF1a ORF1ab nsp1	NC_045512.2	+	801	encode_HNRNPA2B1_1	806	HNRNPA2B1	ENCODE	AGGGG	0.9214911433551433	-0.06330831274072778
G942A	942	G	A	nonsynonymous_SNV	exonic	ORF1a ORF1ab nsp2	NC_045512.2	+	940	encode_HNRNPA2B1_1	945	HNRNPA2B1	ENCODE	AGGGG	0.9214911433551433	-0.06330831274072778
G943A	943	G	A	synonymous_SNV	exonic	ORF1a ORF1ab nsp2	NC_045512.2	+	940	encode_HNRNPA2B1_1	945	HNRNPA2B1	ENCODE	AGGGG	0.9214911433551433	-0.06330831274072778
G944A	944	G	A	nonsynonymous_SNV	exonic	ORF1a ORF1ab nsp2	NC_045512.2	+	940	encode_HNRNPA2B1_1	945	HNRNPA2B1	ENCODE	AGGGG	0.9214911433551433	-0.06330831274072778
G943T	943	G	T	nonsynonymous_SNV	exonic	ORF1a ORF1ab nsp2	NC_045512.2	+	940	encode_HNRNPA2B1_1	945	HNRNPA2B1	ENCODE	AGGGG	0.9214911433551433	-0.06330831274072778
A941T	941	A	T	nonsynonymous_SNV	exonic	ORF1a ORF1ab nsp2	NC_045512.2	+	940	encode_HNRNPA2B1_1	945	HNRNPA2B1	ENCODE	AGGGG	0.9214911433551433	-0.06330831274072778
G940T	940	G	T	nonsynonymous_SNV	exonic	ORF1a ORF1ab nsp2	NC_045512.2	+	940	encode_HNRNPA2B1_1	945	HNRNPA2B1	ENCODE	AGGGG	0.9214911433551433	0.08829833787673058
G944T	944	G	T	nonsynonymous_SNV	exonic	ORF1a ORF1ab nsp2	NC_045512.2	+	940	encode_HNRNPA2B1_1	945	HNRNPA2B1	ENCODE	AGGGG	0.9214911433551433	-0.06330831274072778
G942T	942	G	T	nonsynonymous_SNV	exonic	ORF1a ORF1ab nsp2	NC_045512.2	+	940	encode_HNRNPA2B1_1	945	HNRNPA2B1	ENCODE	AGGGG	0.9214911433551433	-0.06330831274072778
G13126T	13126	G	T	synonymous_SNV	exonic	ORF1a ORF1ab nsp10	NC_045512.2	+	13123	encode_HNRNPA2B1_1	13128	HNRNPA2B1	ENCODE	GGGGG	1.0	0.015200543904128947
G13126A	13126	G	A	synonymous_SNV	exonic	ORF1a ORF1ab nsp10	NC_045512.2	+	13123	encode_HNRNPA2B1_1	13128	HNRNPA2B1	ENCODE	GGGGG	1.0	0.015200543904128947
G13127A	13127	G	A	nonsynonymous_SNV	exonic	ORF1a ORF1ab nsp10	NC_045512.2	+	13123	encode_HNRNPA2B1_1	13128	HNRNPA2B1	ENCODE	GGGGG	1.0	0.015200543904128947
G13124A	13124	G	A	nonsynonymous_SNV	exonic	ORF1a ORF1ab nsp10	NC_045512.2	+	13123	encode_HNRNPA2B1_1	13128	HNRNPA2B1	ENCODE	GGGGG	1.0	0.015200543904128947
T13123C	13123	T	C	synonymous_SNV	exonic	ORF1a ORF1ab nsp10	NC_045512.2	+	13123	encode_HNRNPA2B1_1	13128	HNRNPA2B1	ENCODE	GGGGG	1.0	0.08829833787673058
G13127T	13127	G	T	stopgain	exonic	ORF1a ORF1ab nsp10	NC_045512.2	+	13123	encode_HNRNPA2B1_1	13128	HNRNPA2B1	ENCODE	GGGGG	1.0	0.015200543904128947
G13125T	13125	G	T	nonsynonymous_SNV	exonic	ORF1a ORF1ab nsp10	NC_045512.2	+	13123	encode_HNRNPA2B1_1	13128	HNRNPA2B1	ENCODE	GGGGG	1.0	0.015200543904128947
G15957T	15957	G	T	synonymous_SNV	exonic	ORF1ab nsp12	NC_045512.2	+	15953	encode_HNRNPA2B1_1	15958	HNRNPA2B1	ENCODE	AGGGG	0.9214911433551433	-0.06330831274072778
G15957A	15957	G	A	synonymous_SNV	exonic	ORF1ab nsp12	NC_045512.2	+	15953	encode_HNRNPA2B1_1	15958	HNRNPA2B1	ENCODE	AGGGG	0.9214911433551433	-0.06330831274072778
A15954T	15954	A	T	synonymous_SNV	exonic	ORF1ab nsp12	NC_045512.2	+	15953	encode_HNRNPA2B1_1	15958	HNRNPA2B1	ENCODE	AGGGG	0.9214911433551433	-0.06330831274072778
G18315A	18315	G	A	synonymous_SNV	exonic	ORF1ab nsp14	NC_045512.2	+	18313	encode_HNRNPA2B1_1	18318	HNRNPA2B1	ENCODE	AGGGG	0.9214911433551433	-0.06330831274072778
G18313T	18313	G	T	stopgain	exonic	ORF1ab nsp14	NC_045512.2	+	18313	encode_HNRNPA2B1_1	18318	HNRNPA2B1	ENCODE	AGGGG	0.9214911433551433	0.08829833787673058
G21423T	21423	G	T	nonsynonymous_SNV	exonic	ORF1ab nsp16	NC_045512.2	+	21420	encode_HNRNPA2B1_1	21425	HNRNPA2B1	ENCODE	AGGGG	0.9214911433551433	-0.06330831274072778
G21422A	21422	G	A	nonsynonymous_SNV	exonic	ORF1ab nsp16	NC_045512.2	+	21420	encode_HNRNPA2B1_1	21425	HNRNPA2B1	ENCODE	AGGGG	0.9214911433551433	-0.06330831274072778
G21423A	21423	G	A	synonymous_SNV	exonic	ORF1ab nsp16	NC_045512.2	+	21420	encode_HNRNPA2B1_1	21425	HNRNPA2B1	ENCODE	AGGGG	0.9214911433551433	-0.06330831274072778
A21420C	21420	A	C	nonsynonymous_SNV	exonic	ORF1ab nsp16	NC_045512.2	+	21420	encode_HNRNPA2B1_1	21425	HNRNPA2B1	ENCODE	AGGGG	0.9214911433551433	0.08829833787673058
G21422T	21422	G	T	nonsynonymous_SNV	exonic	ORF1ab nsp16	NC_045512.2	+	21420	encode_HNRNPA2B1_1	21425	HNRNPA2B1	ENCODE	AGGGG	0.9214911433551433	-0.06330831274072778
G23518T	23518	G	T	synonymous_SNV	exonic	S	NC_045512.2	+	23514	encode_HNRNPA2B1_1	23519	HNRNPA2B1	ENCODE	AGGGG	0.9214911433551433	-0.06330831274072778
G23518A	23518	G	A	synonymous_SNV	exonic	S	NC_045512.2	+	23514	encode_HNRNPA2B1_1	23519	HNRNPA2B1	ENCODE	AGGGG	0.9214911433551433	-0.06330831274072778
G28881A	28881	G	A	nonframeshift_substitution	exonic	N	NC_045512.2	+	28879	encode_HNRNPA2B1_1	28884	HNRNPA2B1	ENCODE	AGGGG	0.9214911433551433	-0.06330831274072778
G28882A	28882	G	A	nonframeshift_substitution	exonic	N	NC_045512.2	+	28879	encode_HNRNPA2B1_1	28884	HNRNPA2B1	ENCODE	AGGGG	0.9214911433551433	-0.06330831274072778
G28883C	28883	G	C	nonframeshift_substitution	exonic	N	NC_045512.2	+	28879	encode_HNRNPA2B1_1	28884	HNRNPA2B1	ENCODE	AGGGG	0.9214911433551433	-0.06330831274072778
G28881T	28881	G	T	nonsynonymous_SNV	exonic	N	NC_045512.2	+	28879	encode_HNRNPA2B1_1	28884	HNRNPA2B1	ENCODE	AGGGG	0.9214911433551433	-0.06330831274072778
G28883A	28883	G	A	nonsynonymous_SNV	exonic	N	NC_045512.2	+	28879	encode_HNRNPA2B1_1	28884	HNRNPA2B1	ENCODE	AGGGG	0.9214911433551433	-0.06330831274072778
T28879C	28879	T	C	nonframeshift_substitution	exonic	N	NC_045512.2	+	28879	encode_HNRNPA2B1_1	28884	HNRNPA2B1	ENCODE	AGGGG	0.9214911433551433	0.08829833787673058
G28882T	28882	G	T	nonsynonymous_SNV	exonic	N	NC_045512.2	+	28879	encode_HNRNPA2B1_1	28884	HNRNPA2B1	ENCODE	AGGGG	0.9214911433551433	-0.06330831274072778
A28880C	28880	A	C	synonymous_SNV	exonic	N	NC_045512.2	+	28879	encode_HNRNPA2B1_1	28884	HNRNPA2B1	ENCODE	AGGGG	0.9214911433551433	-0.06330831274072778
G28881C	28881	G	C	nonsynonymous_SNV	exonic	N	NC_045512.2	+	28879	encode_HNRNPA2B1_1	28884	HNRNPA2B1	ENCODE	AGGGG	0.9214911433551433	-0.06330831274072778
G28883T	28883	G	T	stopgain	exonic	N	NC_045512.2	+	28879	encode_HNRNPA2B1_1	28884	HNRNPA2B1	ENCODE	AGGGG	0.9214911433551433	-0.06330831274072778
A1556G	1556	A	G	nonsynonymous_SNV	exonic	ORF1a ORF1ab nsp2	NC_045512.2	+	1556	M013_0.6	1563	DAZAP1	Attract	TAGGTTG	0.8426417523989578	0.2759768542891948
A1558T	1558	A	T	nonframeshift_substitution	exonic	ORF1a ORF1ab nsp2	NC_045512.2	+	1556	M013_0.6	1563	DAZAP1	Attract	TAGGTTG	0.8426417523989578	0.2885895698886698
T1561C	1561	T	C	synonymous_SNV	exonic	ORF1a ORF1ab nsp2	NC_045512.2	+	1556	M013_0.6	1563	DAZAP1	Attract	TAGGTTG	0.8426417523989578	0.47714845061599603
T1557C	1557	T	C	nonsynonymous_SNV	exonic	ORF1a ORF1ab nsp2	NC_045512.2	+	1556	M013_0.6	1563	DAZAP1	Attract	TAGGTTG	0.8426417523989578	0.2759768542891948
T22930C	22930	T	C	synonymous_SNV	exonic	S	NC_045512.2	+	22929	M013_0.6	22936	DAZAP1	Attract	TAGGAAG	0.8418050626521962	0.27514012182366754
A22931C	22931	A	C	synonymous_SNV	exonic	S	NC_045512.2	+	22929	M013_0.6	22936	DAZAP1	Attract	TAGGAAG	0.8418050626521962	0.28775283742314256
G22932C	22932	G	C	nonsynonymous_SNV	exonic	S	NC_045512.2	+	22929	M013_0.6	22936	DAZAP1	Attract	TAGGAAG	0.8418050626521962	0.3220568607277671
T24544C	24544	T	C	synonymous_SNV	exonic	S	NC_045512.2	+	24543	M013_0.6	24550	DAZAP1	Attract	TAGGTTG	0.8426417523989578	0.2759768542891948
T24548C	24548	T	C	synonymous_SNV	exonic	S	NC_045512.2	+	24543	M013_0.6	24550	DAZAP1	Attract	TAGGTTG	0.8426417523989578	0.47714845061599603
G3620A	3620	G	A	nonsynonymous_SNV	exonic	ORF1a ORF1ab nsp3	NC_045512.2	+	3620	encode_HNRNPK_1	3625	HNRNPK	ENCODE	GCCCA	1.0	0.0863421231836139
C3622T	3622	C	T	synonymous_SNV	exonic	ORF1a ORF1ab nsp3	NC_045512.2	+	3620	encode_HNRNPK_1	3625	HNRNPK	ENCODE	GCCCA	1.0	0.0863421231836139
G3620T	3620	G	T	nonsynonymous_SNV	exonic	ORF1a ORF1ab nsp3	NC_045512.2	+	3620	encode_HNRNPK_1	3625	HNRNPK	ENCODE	GCCCA	1.0	0.0863421231836139
C3623T	3623	C	T	nonsynonymous_SNV	exonic	ORF1a ORF1ab nsp3	NC_045512.2	+	3620	encode_HNRNPK_1	3625	HNRNPK	ENCODE	GCCCA	1.0	0.0863421231836139
C3624T	3624	C	T	nonsynonymous_SNV	exonic	ORF1a ORF1ab nsp3	NC_045512.2	+	3620	encode_HNRNPK_1	3625	HNRNPK	ENCODE	GCCCA	1.0	0.0863421231836139
G3621T	3621	G	T	nonsynonymous_SNV	exonic	ORF1a ORF1ab nsp3	NC_045512.2	+	3620	encode_HNRNPK_1	3625	HNRNPK	ENCODE	GCCCA	1.0	0.0863421231836139
C3622A	3622	C	A	synonymous_SNV	exonic	ORF1a ORF1ab nsp3	NC_045512.2	+	3620	encode_HNRNPK_1	3625	HNRNPK	ENCODE	GCCCA	1.0	0.0863421231836139
C3623A	3623	C	A	nonframeshift_substitution	exonic	ORF1a ORF1ab nsp3	NC_045512.2	+	3620	encode_HNRNPK_1	3625	HNRNPK	ENCODE	GCCCA	1.0	0.0863421231836139
G3621A	3621	G	A	nonsynonymous_SNV	exonic	ORF1a ORF1ab nsp3	NC_045512.2	+	3620	encode_HNRNPK_1	3625	HNRNPK	ENCODE	GCCCA	1.0	0.0863421231836139
C8818T	8818	C	T	synonymous_SNV	exonic	ORF1a ORF1ab nsp4	NC_045512.2	+	8816	encode_HNRNPK_1	8821	HNRNPK	ENCODE	GCCCA	1.0	0.0863421231836139
C8819T	8819	C	T	nonsynonymous_SNV	exonic	ORF1a ORF1ab nsp4	NC_045512.2	+	8816	encode_HNRNPK_1	8821	HNRNPK	ENCODE	GCCCA	1.0	0.0863421231836139
C10450T	10450	C	T	synonymous_SNV	exonic	ORF1a ORF1ab nsp5	NC_045512.2	+	10446	encode_HNRNPK_1	10451	HNRNPK	ENCODE	GCCCA	1.0	0.0863421231836139
C10448T	10448	C	T	nonsynonymous_SNV	exonic	ORF1a ORF1ab nsp5	NC_045512.2	+	10446	encode_HNRNPK_1	10451	HNRNPK	ENCODE	GCCCA	1.0	0.0863421231836139
C10449T	10449	C	T	nonsynonymous_SNV	exonic	ORF1a ORF1ab nsp5	NC_045512.2	+	10446	encode_HNRNPK_1	10451	HNRNPK	ENCODE	GCCCA	1.0	0.0863421231836139
G10447A	10447	G	A	synonymous_SNV	exonic	ORF1a ORF1ab nsp5	NC_045512.2	+	10446	encode_HNRNPK_1	10451	HNRNPK	ENCODE	GCCCA	1.0	0.0863421231836139
C10448A	10448	C	A	nonsynonymous_SNV	exonic	ORF1a ORF1ab nsp5	NC_045512.2	+	10446	encode_HNRNPK_1	10451	HNRNPK	ENCODE	GCCCA	1.0	0.0863421231836139
A8689G	8689	A	G	synonymous_SNV	exonic	ORF1a ORF1ab nsp4	NC_045512.2	+	8684	s32	8690	HNRNPA1	Attract	TAGGAT	0.8252411119970954	-0.005793512490388825
A8686T	8686	A	T	synonymous_SNV	exonic	ORF1a ORF1ab nsp4	NC_045512.2	+	8684	s32	8690	HNRNPA1	Attract	TAGGAT	0.8252411119970954	-0.14831318820731415
A8684G	8684	A	G	nonsynonymous_SNV	exonic	ORF1a ORF1ab nsp4	NC_045512.2	+	8684	s32	8690	HNRNPA1	Attract	TAGGAT	0.8252411119970954	-0.12889514896022197
A8689C	8689	A	C	synonymous_SNV	exonic	ORF1a ORF1ab nsp4	NC_045512.2	+	8684	s32	8690	HNRNPA1	Attract	TAGGAT	0.8252411119970954	-0.005793512490388825
T8685C	8685	T	C	nonsynonymous_SNV	exonic	ORF1a ORF1ab nsp4	NC_045512.2	+	8684	s32	8690	HNRNPA1	Attract	TAGGAT	0.8252411119970954	-0.14831318820731415
T18018C	18018	T	C	synonymous_SNV	exonic	ORF1ab nsp13	NC_045512.2	+	18017	s32	18023	HNRNPA1	Attract	TAGGAA	0.8994308182118151	-0.07412353012066285
A18022C	18022	A	C	nonsynonymous_SNV	exonic	ORF1ab nsp13	NC_045512.2	+	18017	s32	18023	HNRNPA1	Attract	TAGGAA	0.8994308182118151	-0.005793512490388825
A18019C	18019	A	C	synonymous_SNV	exonic	ORF1ab nsp13	NC_045512.2	+	18017	s32	18023	HNRNPA1	Attract	TAGGAA	0.8994308182118151	-0.07412353012066285
G18020T	18020	G	T	nonsynonymous_SNV	exonic	ORF1ab nsp13	NC_045512.2	+	18017	s32	18023	HNRNPA1	Attract	TAGGAA	0.8994308182118151	-0.05470549087357064
G18017A	18017	G	A	nonsynonymous_SNV	exonic	ORF1ab nsp13	NC_045512.2	+	18017	s32	18023	HNRNPA1	Attract	TAGGAA	0.8994308182118151	-0.05470549087357064
G22131T	22131	G	T	nonsynonymous_SNV	exonic	S	NC_045512.2	+	22128	s32	22134	HNRNPA1	Attract	TAGGGA	1.0	0.04586364278654586
A22130T	22130	A	T	nonsynonymous_SNV	exonic	S	NC_045512.2	+	22128	s32	22134	HNRNPA1	Attract	TAGGGA	1.0	0.026445651667522063
T22930C	22930	T	C	synonymous_SNV	exonic	S	NC_045512.2	+	22929	s32	22935	HNRNPA1	Attract	TAGGAA	0.8994308182118151	-0.07412353012066285
A22931C	22931	A	C	synonymous_SNV	exonic	S	NC_045512.2	+	22929	s32	22935	HNRNPA1	Attract	TAGGAA	0.8994308182118151	-0.07412353012066285
G22932T	22932	G	T	nonsynonymous_SNV	exonic	S	NC_045512.2	+	22929	s32	22935	HNRNPA1	Attract	TAGGAA	0.8994308182118151	-0.05470549087357064
G22932C	22932	G	C	nonsynonymous_SNV	exonic	S	NC_045512.2	+	22929	s32	22935	HNRNPA1	Attract	TAGGAA	0.8994308182118151	-0.05470549087357064
A24955G	24955	A	G	synonymous_SNV	exonic	S	NC_045512.2	+	24950	s32	24956	HNRNPA1	Attract	TAGGAA	0.8994308182118151	-0.005793512490388825
A24950G	24950	A	G	nonsynonymous_SNV	exonic	S	NC_045512.2	+	24950	s32	24956	HNRNPA1	Attract	TAGGAA	0.8994308182118151	-0.05470549087357064
T24951C	24951	T	C	nonsynonymous_SNV	exonic	S	NC_045512.2	+	24950	s32	24956	HNRNPA1	Attract	TAGGAA	0.8994308182118151	-0.07412353012066285
G27915T	27915	G	T	stopgain	exonic	ORF8	NC_045512.2	+	27912	s32	27918	HNRNPA1	Attract	TAGGAA	0.8994308182118151	-0.05470549087357064
T27913C	27913	T	C	nonsynonymous_SNV	exonic	ORF8	NC_045512.2	+	27912	s32	27918	HNRNPA1	Attract	TAGGAA	0.8994308182118151	-0.07412353012066285
A27917G	27917	A	G	synonymous_SNV	exonic	ORF8	NC_045512.2	+	27912	s32	27918	HNRNPA1	Attract	TAGGAA	0.8994308182118151	-0.005793512490388825
T27912G	27912	T	G	nonsynonymous_SNV	exonic	ORF8	NC_045512.2	+	27912	s32	27918	HNRNPA1	Attract	TAGGAA	0.8994308182118151	-0.05470549087357064
T27912A	27912	T	A	nonsynonymous_SNV	exonic	ORF8	NC_045512.2	+	27912	s32	27918	HNRNPA1	Attract	TAGGAA	0.8994308182118151	-0.05470549087357064
A28615G	28615	A	G	synonymous_SNV	exonic	N	NC_045512.2	+	28610	s32	28616	HNRNPA1	Attract	TAGGAA	0.8994308182118151	-0.005793512490388825
A28615C	28615	A	C	synonymous_SNV	exonic	N	NC_045512.2	+	28610	s32	28616	HNRNPA1	Attract	TAGGAA	0.8994308182118151	-0.005793512490388825
C28610G	28610	C	G	nonsynonymous_SNV	exonic	N	NC_045512.2	+	28610	s32	28616	HNRNPA1	Attract	TAGGAA	0.8994308182118151	-0.05470549087357064
C28610A	28610	C	A	nonsynonymous_SNV	exonic	N	NC_045512.2	+	28610	s32	28616	HNRNPA1	Attract	TAGGAA	0.8994308182118151	-0.05470549087357064
G29701T	29701	G	T	.	downstream	N ORF10	NC_045512.2	+	29698	s32	29704	HNRNPA1	Attract	TAGGGA	1.0	0.04586364278654586
T29698A	29698	T	A	.	downstream	N ORF10	NC_045512.2	+	29698	s32	29704	HNRNPA1	Attract	TAGGGA	1.0	0.04586364278654586
A29700T	29700	A	T	.	downstream	N ORF10	NC_045512.2	+	29698	s32	29704	HNRNPA1	Attract	TAGGGA	1.0	0.026445651667522063
A29700C	29700	A	C	.	downstream	N ORF10	NC_045512.2	+	29698	s32	29704	HNRNPA1	Attract	TAGGGA	1.0	0.026445651667522063
T29698G	29698	T	G	.	downstream	N ORF10	NC_045512.2	+	29698	s32	29704	HNRNPA1	Attract	TAGGGA	1.0	0.04586364278654586
G29777T	29777	G	T	.	downstream	N ORF10	NC_045512.2	+	29774	s32	29780	HNRNPA1	Attract	TAGGGA	1.0	0.04586364278654586
G29779C	29779	G	C	.	downstream	N ORF10	NC_045512.2	+	29774	s32	29780	HNRNPA1	Attract	TAGGGA	1.0	0.09477571742586449
T29775C	29775	T	C	.	downstream	N ORF10	NC_045512.2	+	29774	s32	29780	HNRNPA1	Attract	TAGGGA	1.0	0.026445651667522063
C29774A	29774	C	A	.	downstream	N ORF10	NC_045512.2	+	29774	s32	29780	HNRNPA1	Attract	TAGGGA	1.0	0.04586364278654586
G29777C	29777	G	C	.	downstream	N ORF10	NC_045512.2	+	29774	s32	29780	HNRNPA1	Attract	TAGGGA	1.0	0.04586364278654586
C29774G	29774	C	G	.	downstream	N ORF10	NC_045512.2	+	29774	s32	29780	HNRNPA1	Attract	TAGGGA	1.0	0.04586364278654586
T29775G	29775	T	G	.	downstream	N ORF10	NC_045512.2	+	29774	s32	29780	HNRNPA1	Attract	TAGGGA	1.0	0.026445651667522063
A29776T	29776	A	T	.	downstream	N ORF10	NC_045512.2	+	29774	s32	29780	HNRNPA1	Attract	TAGGGA	1.0	0.026445651667522063
A29776C	29776	A	C	.	downstream	N ORF10	NC_045512.2	+	29774	s32	29780	HNRNPA1	Attract	TAGGGA	1.0	0.026445651667522063
T9629C	9629	T	C	nonsynonymous_SNV	exonic	ORF1a ORF1ab nsp4	NC_045512.2	+	9626	M149_0.6	9633	CPEB4	Attract	CTTTTTT	1.0	0.40633546231258094
T9630C	9630	T	C	nonsynonymous_SNV	exonic	ORF1a ORF1ab nsp4	NC_045512.2	+	9626	M149_0.6	9633	CPEB4	Attract	CTTTTTT	1.0	0.40633546231258094
T9631C	9631	T	C	synonymous_SNV	exonic	ORF1a ORF1ab nsp4	NC_045512.2	+	9626	M149_0.6	9633	CPEB4	Attract	CTTTTTT	1.0	0.4169631033402009
T9628G	9628	T	G	synonymous_SNV	exonic	ORF1a ORF1ab nsp4	NC_045512.2	+	9626	M149_0.6	9633	CPEB4	Attract	CTTTTTT	1.0	0.40633546231258094
T9628C	9628	T	C	synonymous_SNV	exonic	ORF1a ORF1ab nsp4	NC_045512.2	+	9626	M149_0.6	9633	CPEB4	Attract	CTTTTTT	1.0	0.40633546231258094
T9629G	9629	T	G	nonsynonymous_SNV	exonic	ORF1a ORF1ab nsp4	NC_045512.2	+	9626	M149_0.6	9633	CPEB4	Attract	CTTTTTT	1.0	0.40633546231258094
T9629A	9629	T	A	nonsynonymous_SNV	exonic	ORF1a ORF1ab nsp4	NC_045512.2	+	9626	M149_0.6	9633	CPEB4	Attract	CTTTTTT	1.0	0.40633546231258094
T11078C	11078	T	C	nonsynonymous_SNV	exonic	ORF1a ORF1ab nsp6	NC_045512.2	+	11073	M149_0.6	11080	CPEB4	Attract	CTTTTTT	1.0	0.4169631033402009
T11075C	11075	T	C	nonsynonymous_SNV	exonic	ORF1a ORF1ab nsp6	NC_045512.2	+	11073	M149_0.6	11080	CPEB4	Attract	CTTTTTT	1.0	0.40633546231258094
T11077C	11077	T	C	synonymous_SNV	exonic	ORF1a ORF1ab nsp6	NC_045512.2	+	11073	M149_0.6	11080	CPEB4	Attract	CTTTTTT	1.0	0.40633546231258094
T11075A	11075	T	A	nonsynonymous_SNV	exonic	ORF1a ORF1ab nsp6	NC_045512.2	+	11073	M149_0.6	11080	CPEB4	Attract	CTTTTTT	1.0	0.40633546231258094
T11076C	11076	T	C	nonsynonymous_SNV	exonic	ORF1a ORF1ab nsp6	NC_045512.2	+	11073	M149_0.6	11080	CPEB4	Attract	CTTTTTT	1.0	0.40633546231258094
T11075G	11075	T	G	nonsynonymous_SNV	exonic	ORF1a ORF1ab nsp6	NC_045512.2	+	11073	M149_0.6	11080	CPEB4	Attract	CTTTTTT	1.0	0.40633546231258094
T11078C	11078	T	C	nonsynonymous_SNV	exonic	ORF1a ORF1ab nsp6	NC_045512.2	+	11074	M149_0.6	11081	CPEB4	Attract	TTTTTTT	0.9107323644689489	0.317067905214305
T11077C	11077	T	C	synonymous_SNV	exonic	ORF1a ORF1ab nsp6	NC_045512.2	+	11074	M149_0.6	11081	CPEB4	Attract	TTTTTTT	0.9107323644689489	0.317067905214305
T11076C	11076	T	C	nonsynonymous_SNV	exonic	ORF1a ORF1ab nsp6	NC_045512.2	+	11074	M149_0.6	11081	CPEB4	Attract	TTTTTTT	0.9107323644689489	0.317067905214305
T11078G	11078	T	G	nonsynonymous_SNV	exonic	ORF1a ORF1ab nsp6	NC_045512.2	+	11074	M149_0.6	11081	CPEB4	Attract	TTTTTTT	0.9107323644689489	0.317067905214305
T11075G	11075	T	G	nonsynonymous_SNV	exonic	ORF1a ORF1ab nsp6	NC_045512.2	+	11074	M149_0.6	11081	CPEB4	Attract	TTTTTTT	0.9107323644689489	0.34051216759013414
T11078C	11078	T	C	nonsynonymous_SNV	exonic	ORF1a ORF1ab nsp6	NC_045512.2	+	11075	M149_0.6	11082	CPEB4	Attract	TTTTTTT	0.9107323644689489	0.317067905214305
T11077C	11077	T	C	synonymous_SNV	exonic	ORF1a ORF1ab nsp6	NC_045512.2	+	11075	M149_0.6	11082	CPEB4	Attract	TTTTTTT	0.9107323644689489	0.317067905214305
T11080C	11080	T	C	synonymous_SNV	exonic	ORF1a ORF1ab nsp6	NC_045512.2	+	11075	M149_0.6	11082	CPEB4	Attract	TTTTTTT	0.9107323644689489	0.3276954678091498
T11078G	11078	T	G	nonsynonymous_SNV	exonic	ORF1a ORF1ab nsp6	NC_045512.2	+	11075	M149_0.6	11082	CPEB4	Attract	TTTTTTT	0.9107323644689489	0.317067905214305
T19986C	19986	T	C	synonymous_SNV	exonic	ORF1ab nsp15	NC_045512.2	+	19982	M149_0.6	19989	CPEB4	Attract	CTTTTTT	1.0	0.40633546231258094
T19984C	19984	T	C	nonsynonymous_SNV	exonic	ORF1ab nsp15	NC_045512.2	+	19982	M149_0.6	19989	CPEB4	Attract	CTTTTTT	1.0	0.40633546231258094
T19986G	19986	T	G	nonsynonymous_SNV	exonic	ORF1ab nsp15	NC_045512.2	+	19982	M149_0.6	19989	CPEB4	Attract	CTTTTTT	1.0	0.40633546231258094
T19984A	19984	T	A	nonsynonymous_SNV	exonic	ORF1ab	NC_045512.2	+	19982	M149_0.6	19989	CPEB4	Attract	CTTTTTT	1.0	0.40633546231258094
T21102C	21102	T	C	synonymous_SNV	exonic	ORF1ab nsp16	NC_045512.2	+	21100	M149_0.6	21107	CPEB4	Attract	GTTTTTT	0.8799544023218612	0.28629002149999233
T21105C	21105	T	C	synonymous_SNV	exonic	ORF1ab nsp16	NC_045512.2	+	21100	M149_0.6	21107	CPEB4	Attract	GTTTTTT	0.8799544023218612	0.29691750566206204
T21103C	21103	T	C	nonsynonymous_SNV	exonic	ORF1ab nsp16	NC_045512.2	+	21100	M149_0.6	21107	CPEB4	Attract	GTTTTTT	0.8799544023218612	0.28629002149999233
T11078C	11078	T	C	nonsynonymous_SNV	exonic	ORF1a ORF1ab nsp6	NC_045512.2	+	11074	M232_0.6	11081	ELAVL1	Attract	TTTTTTT	1.0	0.4603457818580451
T11075C	11075	T	C	nonsynonymous_SNV	exonic	ORF1a ORF1ab nsp6	NC_045512.2	+	11074	M232_0.6	11081	ELAVL1	Attract	TTTTTTT	1.0	0.44931655072845456
T11077C	11077	T	C	synonymous_SNV	exonic	ORF1a ORF1ab nsp6	NC_045512.2	+	11074	M232_0.6	11081	ELAVL1	Attract	TTTTTTT	1.0	0.47286439416182263
T11075A	11075	T	A	nonsynonymous_SNV	exonic	ORF1a ORF1ab nsp6	NC_045512.2	+	11074	M232_0.6	11081	ELAVL1	Attract	TTTTTTT	1.0	0.44931655072845456
T11076C	11076	T	C	nonsynonymous_SNV	exonic	ORF1a ORF1ab nsp6	NC_045512.2	+	11074	M232_0.6	11081	ELAVL1	Attract	TTTTTTT	1.0	0.46201105669467074
T11075G	11075	T	G	nonsynonymous_SNV	exonic	ORF1a ORF1ab nsp6	NC_045512.2	+	11074	M232_0.6	11081	ELAVL1	Attract	TTTTTTT	1.0	0.44931655072845456
T11078C	11078	T	C	nonsynonymous_SNV	exonic	ORF1a ORF1ab nsp6	NC_045512.2	+	11075	M232_0.6	11082	ELAVL1	Attract	TTTTTTT	1.0	0.47286439416182263
T11077C	11077	T	C	synonymous_SNV	exonic	ORF1a ORF1ab nsp6	NC_045512.2	+	11075	M232_0.6	11082	ELAVL1	Attract	TTTTTTT	1.0	0.46201105669467074
T11075A	11075	T	A	nonsynonymous_SNV	exonic	ORF1a ORF1ab nsp6	NC_045512.2	+	11075	M232_0.6	11082	ELAVL1	Attract	TTTTTTT	1.0	0.4772164923168362
T11076C	11076	T	C	nonsynonymous_SNV	exonic	ORF1a ORF1ab nsp6	NC_045512.2	+	11075	M232_0.6	11082	ELAVL1	Attract	TTTTTTT	1.0	0.44931655072845456
T11078C	11078	T	C	nonsynonymous_SNV	exonic	ORF1a ORF1ab nsp6	NC_045512.2	+	11076	M232_0.6	11083	ELAVL1	Attract	TTTTTTG	0.8482963198616726	0.3103073765563434
T11077C	11077	T	C	synonymous_SNV	exonic	ORF1a ORF1ab nsp6	NC_045512.2	+	11076	M232_0.6	11083	ELAVL1	Attract	TTTTTTG	0.8482963198616726	0.2976128705901272
T11080C	11080	T	C	synonymous_SNV	exonic	ORF1a ORF1ab nsp6	NC_045512.2	+	11076	M232_0.6	11083	ELAVL1	Attract	TTTTTTG	0.8482963198616726	0.30864210171971773
T11078G	11078	T	G	nonsynonymous_SNV	exonic	ORF1a ORF1ab nsp6	NC_045512.2	+	11076	M232_0.6	11083	ELAVL1	Attract	TTTTTTG	0.8482963198616726	0.3103073765563434
T19986C	19986	T	C	synonymous_SNV	exonic	ORF1ab nsp15	NC_045512.2	+	19983	M232_0.6	19990	ELAVL1	Attract	TTTTTTG	0.8482963198616726	0.3211607140234953
T19984C	19984	T	C	nonsynonymous_SNV	exonic	ORF1ab nsp15	NC_045512.2	+	19983	M232_0.6	19990	ELAVL1	Attract	TTTTTTG	0.8482963198616726	0.2976128705901272
C19983A	19983	C	A	synonymous_SNV	exonic	ORF1ab nsp15	NC_045512.2	+	19983	M232_0.6	19990	ELAVL1	Attract	TTTTTTG	0.8482963198616726	0.3255128121785089
T19984A	19984	T	A	nonsynonymous_SNV	exonic	ORF1ab	NC_045512.2	+	19983	M232_0.6	19990	ELAVL1	Attract	TTTTTTG	0.8482963198616726	0.2976128705901272
T11078C	11078	T	C	nonsynonymous_SNV	exonic	ORF1a ORF1ab nsp6	NC_045512.2	+	11074	M150_0.6	11081	RALY	Attract	TTTTTTT	0.8798548569812424	0.2893632876139164
T11075C	11075	T	C	nonsynonymous_SNV	exonic	ORF1a ORF1ab nsp6	NC_045512.2	+	11074	M150_0.6	11081	RALY	Attract	TTTTTTT	0.8798548569812424	0.2893632876139164
T11077C	11077	T	C	synonymous_SNV	exonic	ORF1a ORF1ab nsp6	NC_045512.2	+	11074	M150_0.6	11081	RALY	Attract	TTTTTTT	0.8798548569812424	0.2893632876139164
T11075A	11075	T	A	nonsynonymous_SNV	exonic	ORF1a ORF1ab nsp6	NC_045512.2	+	11074	M150_0.6	11081	RALY	Attract	TTTTTTT	0.8798548569812424	0.2893632876139164
T11076C	11076	T	C	nonsynonymous_SNV	exonic	ORF1a ORF1ab nsp6	NC_045512.2	+	11074	M150_0.6	11081	RALY	Attract	TTTTTTT	0.8798548569812424	0.2893632876139164
T11078G	11078	T	G	nonsynonymous_SNV	exonic	ORF1a ORF1ab nsp6	NC_045512.2	+	11074	M150_0.6	11081	RALY	Attract	TTTTTTT	0.8798548569812424	0.2893632876139164
T11075G	11075	T	G	nonsynonymous_SNV	exonic	ORF1a ORF1ab nsp6	NC_045512.2	+	11074	M150_0.6	11081	RALY	Attract	TTTTTTT	0.8798548569812424	0.2893632876139164
T11078C	11078	T	C	nonsynonymous_SNV	exonic	ORF1a ORF1ab nsp6	NC_045512.2	+	11075	M150_0.6	11082	RALY	Attract	TTTTTTT	0.8798548569812424	0.2893632876139164
T11075C	11075	T	C	nonsynonymous_SNV	exonic	ORF1a ORF1ab nsp6	NC_045512.2	+	11075	M150_0.6	11082	RALY	Attract	TTTTTTT	0.8798548569812424	0.49763731546152296
T11077C	11077	T	C	synonymous_SNV	exonic	ORF1a ORF1ab nsp6	NC_045512.2	+	11075	M150_0.6	11082	RALY	Attract	TTTTTTT	0.8798548569812424	0.2893632876139164
T11076C	11076	T	C	nonsynonymous_SNV	exonic	ORF1a ORF1ab nsp6	NC_045512.2	+	11075	M150_0.6	11082	RALY	Attract	TTTTTTT	0.8798548569812424	0.2893632876139164
T11078G	11078	T	G	nonsynonymous_SNV	exonic	ORF1a ORF1ab nsp6	NC_045512.2	+	11075	M150_0.6	11082	RALY	Attract	TTTTTTT	0.8798548569812424	0.2893632876139164
T11075G	11075	T	G	nonsynonymous_SNV	exonic	ORF1a ORF1ab nsp6	NC_045512.2	+	11075	M150_0.6	11082	RALY	Attract	TTTTTTT	0.8798548569812424	0.49763731546152296
T11078C	11078	T	C	nonsynonymous_SNV	exonic	ORF1a ORF1ab nsp6	NC_045512.2	+	11076	M150_0.6	11083	RALY	Attract	TTTTTTG	1.0	0.409508430632674
T11077C	11077	T	C	synonymous_SNV	exonic	ORF1a ORF1ab nsp6	NC_045512.2	+	11076	M150_0.6	11083	RALY	Attract	TTTTTTG	1.0	0.409508430632674
T11080C	11080	T	C	synonymous_SNV	exonic	ORF1a ORF1ab nsp6	NC_045512.2	+	11076	M150_0.6	11083	RALY	Attract	TTTTTTG	1.0	0.409508430632674
T11078G	11078	T	G	nonsynonymous_SNV	exonic	ORF1a ORF1ab nsp6	NC_045512.2	+	11076	M150_0.6	11083	RALY	Attract	TTTTTTG	1.0	0.409508430632674
T19986C	19986	T	C	synonymous_SNV	exonic	ORF1ab nsp15	NC_045512.2	+	19983	M150_0.6	19990	RALY	Attract	TTTTTTG	1.0	0.409508430632674
T19984C	19984	T	C	nonsynonymous_SNV	exonic	ORF1ab nsp15	NC_045512.2	+	19983	M150_0.6	19990	RALY	Attract	TTTTTTG	1.0	0.409508430632674
T19986G	19986	T	G	nonsynonymous_SNV	exonic	ORF1ab nsp15	NC_045512.2	+	19983	M150_0.6	19990	RALY	Attract	TTTTTTG	1.0	0.409508430632674
T19984A	19984	T	A	nonsynonymous_SNV	exonic	ORF1ab	NC_045512.2	+	19983	M150_0.6	19990	RALY	Attract	TTTTTTG	1.0	0.409508430632674
T21102C	21102	T	C	synonymous_SNV	exonic	ORF1ab nsp16	NC_045512.2	+	21101	M150_0.6	21108	RALY	Attract	TTTTTTC	0.866173771617233	0.27568220224990697
T21105C	21105	T	C	synonymous_SNV	exonic	ORF1ab nsp16	NC_045512.2	+	21101	M150_0.6	21108	RALY	Attract	TTTTTTC	0.866173771617233	0.27568220224990697
T21103C	21103	T	C	nonsynonymous_SNV	exonic	ORF1ab nsp16	NC_045512.2	+	21101	M150_0.6	21108	RALY	Attract	TTTTTTC	0.866173771617233	0.27568220224990697
G17334T	17334	G	T	synonymous_SNV	exonic	ORF1ab nsp13	NC_045512.2	+	17330	M071_0.6	17338	SRSF7	Attract	GACGACAG	0.8233069618344664	0.28959849642399615
C17333T	17333	C	T	nonsynonymous_SNV	exonic	ORF1ab nsp13	NC_045512.2	+	17330	M071_0.6	17338	SRSF7	Attract	GACGACAG	0.8233069618344664	0.28959849642399615
A17332G	17332	A	G	nonsynonymous_SNV	exonic	ORF1ab nsp13	NC_045512.2	+	17330	M071_0.6	17338	SRSF7	Attract	GACGACAG	0.8233069618344664	0.28959849642399615
A17335G	17335	A	G	nonsynonymous_SNV	exonic	ORF1ab nsp13	NC_045512.2	+	17330	M071_0.6	17338	SRSF7	Attract	GACGACAG	0.8233069618344664	0.28959849642399615
C26195T	26195	C	T	nonsynonymous_SNV	exonic	ORF3a	NC_045512.2	+	26192	M071_0.6	26200	SRSF7	Attract	GACGACGA	0.9831411324649982	0.44943274150962476
G26196T	26196	G	T	synonymous_SNV	exonic	ORF3a	NC_045512.2	+	26192	M071_0.6	26200	SRSF7	Attract	GACGACGA	0.9831411324649982	0.44943274150962476
G26196C	26196	G	C	synonymous_SNV	exonic	ORF3a	NC_045512.2	+	26192	M071_0.6	26200	SRSF7	Attract	GACGACGA	0.9831411324649982	0.44943274150962476
A26197G	26197	A	G	nonsynonymous_SNV	exonic	ORF3a	NC_045512.2	+	26192	M071_0.6	26200	SRSF7	Attract	GACGACGA	0.9831411324649982	0.44943274150962476
